# Conservation and evolution of the sporulation gene set in diverse members of the Firmicutes

**DOI:** 10.1101/2022.02.25.481979

**Authors:** Michael Y. Galperin, Natalya Yutin, Yuri I. Wolf, Roberto Vera Alvarez, Eugene V. Koonin

## Abstract

The current classification of the phylum Firmicutes (new name, *Bacillota*) features eight distinct classes, six of which include known spore-forming bacteria. In *Bacillus subtilis*, sporulation involves up to 500 genes, many of which do not have orthologs in other bacilli and/or clostridia. Previous studies identified about 60 sporulation genes of *B. subtilis* that were shared by all spore-forming members of the Firmicutes. These genes are referred to as the sporulation core or signature although many of these are found also in genomes of non-spore-formers. Using an expanded set of 180 firmicute genomes from 160 genera, including 76 spore-forming species, we investigated the conservation of the sporulation genes, in particular, seeking to identify lineages that lack some of the genes from the conserved sporulation core. The results of this analysis confirmed that many small acid-soluble spore proteins (SASPs), spore coat proteins, and germination proteins, which were previously characterized in bacilli, are missing in spore-forming members of *Clostridia* and other classes of Firmicutes. A particularly dramatic loss of sporulation genes was observed in the spore-forming members of the families *Planococcaceae* and *Erysipelotrichaceae*. Fifteen species from diverse lineages were found to carry *skin* (*sigK*-interrupting) elements of different sizes that all encoded SpoIVCA-like recombinases but did not share any other genes. Phylogenetic trees built from concatenated alignments of sporulation proteins and ribosomal proteins showed similar topology, indicating an early origin and subsequent vertical inheritance of the sporulation genes.

**IMPORTANCE:** Many members of the phylum Firmicutes (*Bacillota*) are capable of producing endospores, which enhance the survival of important Gram-positive pathogens that cause such diseases as anthrax, botulism, colitis, gas gangrene, and tetanus. We show that the core set of sporulation genes, defined previously through genome comparisons of several bacilli and clostridia, is conserved in a wide variety of spore-formers from several distinct lineages of Firmicutes. We also detect widespread loss of sporulation genes in many organisms, particularly within families *Planococcaceae* and *Erysipelotrichaceae.* Members of these families, such as *Lysinobacillus sphaericus* and *Clostridium innocuum*, could be excellent model organisms for studying sporulation mechanisms, such as engulfment, formation of the spore coat, and spore germination.
