## Supplemental Table S1 for "Conservation and evolution of the sporulation gene set in diverse members of the Firmicutes"

### Sheet: Organisms & taxonomy
Organism name	TaxID	Organism name for BLAST	Spore former	spo0A gene	Descrption, PubMed ID	Genome assembly	Genome size, Mb	No. proteins	Class	Order	Family	Core COGs (out of 112)	COGs in Bacilli (out of 51)	Narrowly conserved (out of 74)	All spore COGs (out of 237)
Bacillus subtilis subsp. subtilis str. 168	224308	Bacillus subtilis subsp. subtilis 168 (taxid:224308)	Y	Y		GCF_000009045.1	4.22	3241	Bacilli	Bacillales	Bacillaceae	112	51	72	235
Alicyclobacillus acidocaldarius subsp. acidocaldarius Tc-4-1	1048834	Alicyclobacillus acidocaldarius subsp. acidocaldarius Tc-4-1 (taxid:1048834)	Y	Y	21914900; https://www.microbiologyresearch.org/content/journal/micro/10.1099/00221287-67-1-9	GCF_000219875.1	3.12	2223	Bacilli	Bacillales	Alicyclobacillaceae	104	34	14	152
Kyrpidia tusciae DSM 2912	562970	Kyrpidia tusciae DSM 2912 (taxid:562970)	Y	Y	22180816	GCF_000092905.1	3.38	2541	Bacilli	Bacillales	Alicyclobacillaceae	106	34	19	159
Tumebacillus avium AR23208	1903704	Tumebacillus avium (taxid:1903704)	Y	Y	29561257	GCF_002162355.1	5.24977	4639	Bacilli	Bacillales	Alicyclobacillaceae	111	35	33	179
Aeribacillus pallidus KCTC3564	33936	Aeribacillus pallidus (taxid:33936)	Y	Y	19700455	GCF_002243625.1	4.09	2813	Bacilli	Bacillales	Bacillaceae	112	51	47	210
Amphibacillus xylanus NBRC 15112	698758	Amphibacillus xylanus NBRC 15112 (taxid:698758)	Y	Y	https://www.microbiologyresearch.org/content/journal/ijsem/10.1099/00207713-40-3-297	GCF_000307165.1	2.57	1884	Bacilli	Bacillales	Bacillaceae	105	38	22	165
Anoxybacillus flavithermus WK1	491915	Anoxybacillus flavithermus WK1 (taxid:491915)	Y	Y	11155986	GCF_000019045.1	2.85	2266	Bacilli	Bacillales	Bacillaceae	109	47	44	200
Bacillus anthracis Ames	198094	Bacillus anthracis str. Ames (taxid:198094)	Y	Y		GCF_000007845.1	5.23	3666	Bacilli	Bacillales	Bacillaceae	112	51	55	218
Bacillus cereus ATCC 14579	226900	Bacillus cereus ATCC 14579 (taxid:226900)	Y	Y		GCF_000007825.1	5.43	3723	Bacilli	Bacillales	Bacillaceae	111	51	55	217
Bacillus halodurans C-125	272558	Bacillus halodurans C-125 (taxid:272558)	Y	Y		GCF_000011145.1	4.2	3186	Bacilli	Bacillales	Bacillaceae	112	47	43	202
Bacillus licheniformis DSM 13 ATCC 14580	279010	Bacillus licheniformis DSM 13 (taxid:279010)	Y	Y		GCF_000008425.1	4.22	3260	Bacilli	Bacillales	Bacillaceae	112	51	62	225
Bacillus thuringiensis serovar kurstaki HD73	1279365	Bacillus thuringiensis serovar kurstaki str. HD73 (taxid:1279365)	Y	Y		GCF_000338755.1	5.91	3906	Bacilli	Bacillales	Bacillaceae	110	50	53	213
Fictibacillus phosphorivorans G25-29	1221500	Fictibacillus phosphorivorans (taxid:1221500)	Y	Y		GCF_001629705.1	4.23	3179	Bacilli	Bacillales	Bacillaceae	111	50	46	207
Geobacillus kaustophilus HTA426	235909	Geobacillus kaustophilus HTA426 (taxid:235909)	Y	Y		GCF_000009785.1	3.59	2685	Bacilli	Bacillales	Bacillaceae	110	49	50	209
Halobacillus halophilus DSM 2266	866895	Halobacillus halophilus DSM 2266 (taxid:866895)	Y	Y		GCF_000284515.1	3.6	3000	Bacilli	Bacillales	Bacillaceae	109	50	41	200
Lentibacillus amyloliquefaciens LAM0015	1472767	Lentibacillus amyloliquefaciens (taxid:1472767)	N	Y	26545789	GCF_001307805.1	3.86	2743	Bacilli	Bacillales	Bacillaceae	104	44	33	181
Oceanobacillus iheyensis HTE831	221109	Oceanobacillus iheyensis HTE831 (taxid:221109)	Y	Y	11750818	GCF_000011245.1	3.63	2782	Bacilli	Bacillales	Bacillaceae	108	47	36	191
Parageobacillus thermoglucosidasius NCIMB 11955	1426	Parageobacillus thermoglucosidasius (taxid:1426)	Y	Y	https://doi.org/10.1016/S0723-2020(83)80006-X	GCF_001700985.1	4	2945	Bacilli	Bacillales	Bacillaceae	111	50	48	209
Paraliobacillus zengyii X-1125	2213194	Paraliobacillus sp. X-1125 (taxid:2213194)	Y	Y	12501437	GCF_003268595.1	3.73	2774	Bacilli	Bacillales	Bacillaceae	109	49	42	200
Salimicrobium jeotgali MJ3	1230341	Salimicrobium jeotgali (taxid:1230341)	N	N	25070217	GCF_001685435.2	2.78	2159	Bacilli	Bacillales	Bacillaceae	53	13	3	69
Terribacillus goriensis MP602	386490	Terribacillus goriensis (taxid:386490)	Y	Y	17625193; 18842842	GCF_000725365.1	3.58	2855	Bacilli	Bacillales	Bacillaceae	111	47	32	190
Virgibacillus halodenitrificans Bac324	1482	Virgibacillus halodenitrificans (taxid:1482)	Y	Y	15545452; 31481022	GCF_003667805.1	4.38	3055	Bacilli	Bacillales	Bacillaceae	108	48	41	197
Exiguobacterium sp. MH3	1399115	Exiguobacterium sp. MH3 (taxid:1399115)	N	Y	8123563	GCF_000496635.1	3.16	2464	Bacilli	Bacillales	Bacillales incertae sedis	56	14	10	80
Gemella haemolysans NCTC10459	1379	Gemella haemolysans (taxid:1379)	N	N	https://academic.oup.com/femsle/article/13/4/361/555748	GCF_900638055.1	1.93	1279	Bacilli	Bacillales	Bacillales incertae sedis	38	5	4	47
Brochothrix thermosphacta BI	2756	Brochothrix thermosphacta (taxid:2756)	N	N	https://journals.asm.org/doi/abs/10.1128/jb.65.4.428-433.1953	GCF_002381265.1	2.65	1948	Bacilli	Bacillales	Listeriaceae	49	10	4	63
Listeria innocua Clip11262	272626	Listeria innocua Clip11262 (taxid:272626)	N	N		GCF_000195795.1	3.09	2415	Bacilli	Bacillales	Listeriaceae	50	11	4	65
Listeria monocytogenes EGD-e	169963	Listeria monocytogenes EGD-e (taxid:169963)	N	N		GCF_000196035.1	2.94	2369	Bacilli	Bacillales	Listeriaceae	51	11	6	68
Aneurinibacillus soli CB4	1500254	Aneurinibacillus soli (taxid:1500254)	Y	Y	25142210	GCF_002355375.1	4.12	2831	Bacilli	Bacillales	Paenibacillaceae	109	45	28	182
Brevibacillus brevis NBRC 100599	358681	Brevibacillus brevis NBRC 100599 (taxid:358681)	Y	Y	8863420	GCF_000010165.1	6.3	4277	Bacilli	Bacillales	Paenibacillaceae	111	46	40	197
Cohnella candidum 18JY8-7	2480923	Cohnella candidum (taxid:2674991)	Y	Y	30759292	GCF_003713065.1	5.29	3772	Bacilli	Bacillales	Paenibacillaceae	110	43	35	188
Paenibacillus polymyxa SC2	886882	Paenibacillus polymyxa SC2 (taxid:886882)	Y	Y	13462958	GCF_000164985.3	6.24	3894	Bacilli	Bacillales	Paenibacillaceae	111	42	27	180
Thermobacillus composti KWC4	717605	Thermobacillus composti KWC4 (taxid:717605)	Y	Y	17625178	GCF_000227705.2	4.36	2972	Bacilli	Bacillales	Paenibacillaceae	110	43	26	179
Jeotgalibacillus malaysiensis D5	1508404	Jeotgalibacillus malaysiensis (taxid:1508404)	Y	Y	25862385	GCF_000818095.1	4.11951	4228	Bacilli	Bacillales	Planococcaceae	95	36	19	150
Kurthia zopfii NCTC404	1650	Kurthia zopfii (taxid:1650)	N	Y	8123563; 24108326	GCF_900637935.1	3.06189	2656	Bacilli	Bacillales	Planococcaceae	53	14	4	71
Paenisporosarcina cavernae K2R23-3	2320858	Paenisporosarcina sp. K2R23-3 (taxid:2320858)	Y	Y	19502317; 33452024	GCF_003595195.1	2.54	1963	Bacilli	Bacillales	Planococcaceae	93	30	10	133
Planococcus antarcticus DSM 14505	1185653	Planococcus antarcticus DSM 14505 (taxid:1185653)	N	Y	8123563; 19656937	GCF_001687565.2	3.8	2729	Bacilli	Bacillales	Planococcaceae	59	15	9	83
Rummeliibacillus stabekisii PP9	241244	Rummeliibacillus stabekisii (taxid:241244)	Y	Y	27231360	GCF_001617605.1	3.42	2460	Bacilli	Bacillales	Planococcaceae	99	39	17	155
Solibacillus silvestris StLB046	1002809	Solibacillus silvestris StLB046 (taxid:1002809)	Y	Y	19406792	GCF_000271325.1	3.98	2908	Bacilli	Bacillales	Planococcaceae	100	35	16	151
Sporosarcina psychrophila DSM 6497	1476	Sporosarcina psychrophila (taxid:1476)	Y	Y	11411676	GCF_001590685.1	4.67	3251	Bacilli	Bacillales	Planococcaceae	101	38	20	159
Ureibacillus thermosphaericus A1	51173	Ureibacillus thermosphaericus (taxid:51173)	Y	Y	11321090	GCF_002370195.2	3.49	2440	Bacilli	Bacillales	Planococcaceae	98	37	19	154
Lysinibacillus sphaericus DSM 28	1421	Lysinibacillus sphaericus (taxid:1421)	Y	Y	17473269	GCF_002982115.1	4.68	3267	Bacilli	Bacillales	Planococcaceae/Bacillaceae	100	39	21	160
Auricoccus indicus S31 (aka Abyssicoccus albus)	1849491	Auricoccus indicus S31 (taxid:1849491)	N	N	28086066	GCF_001989575.1	1.75	1436	Bacilli	Bacillales	Staphylococcaceae	46	10	4	60
Macrococcus caseolyticus JCSC5402	458233	Macrococcus caseolyticus JCSC5402 (taxid:458233)	N	Y	https://www.microbiologyresearch.org/content/journal/ijsem/10.1099/00207713-48-3-859	GCF_000010585.1	2.22	1753	Bacilli	Bacillales	Staphylococcaceae	50	13	7	70
Salinicoccus halodurans H3B36	407035	Salinicoccus halodurans H3B36 (taxid:407035)	N	N	18599690; 26634017	GCF_001005905.1	2.78	2215	Bacilli	Bacillales	Staphylococcaceae	49	12	8	69
Staphylococcus aureus sub aureus N315	158879	Staphylococcus aureus sub aureus N315 (taxid:158879)	N	N		GCF_000009645.1	2.84	2037	Bacilli	Bacillales	Staphylococcaceae	43	11	6	60
Staphylococcus epidermidis ATCC 12228	176280	Staphylococcus epidermidis ATCC 12228 (taxid:176280)	N	N		GCF_000007645.1	2.56	1870	Bacilli	Bacillales	Staphylococcaceae	40	8	4	52
Staphylococcus haemolyticus JCSC1435	279808	Staphylococcus haemolyticus JCSC1435 (taxid:279808)	N	N		GCF_000009865.1	2.7	2020	Bacilli	Bacillales	Staphylococcaceae	41	11	6	58
Novibacillus thermophilus SG-1	1471761	Novibacillus thermophilus (taxid:1471761)	N	Y	25951858	GCF_002005165.1	3.63	2595	Bacilli	Bacillales	Thermoactinomycetaceae	104	43	26	173
Laceyella sacchari FBKL4.010	37482	Laceyella sacchari (taxid:37482)	Y	Y	15653907	GCF_002893785.1	3.37	2337	Bacilli	Bacillales	Thermoactinomycetaceae	110	44	20	174
Aerococcus urinae ACS-120-V-Col10a	866775	Aerococcus urinae ACS-120-V-Col10a (taxid:866775)	N	N		GCF_000193205.1	2.08	1483	Bacilli	Lactobacillales	Aerococcaceae	38	7	5	50
Suicoccus acidiformans	2036206	Aerococcaceae bacterium ZY16052 (taxid:2036206)	N	N	30882297	GCF_003546865.1	2.57	1806	Bacilli	Lactobacillales	Aerococcaceae	44	7	3	54
Carnobacterium maltaromaticum LMA28	1234679	Carnobacterium maltaromaticum LMA28 (taxid:1234679)	N	N		GCF_000317975.2	3.65	2402	Bacilli	Lactobacillales	Carnobacteriaceae	51	9	8	68
Jeotgalibaca dankookensis EX-07	708126	Jeotgalibaca dankookensis EX-07 (taxid:708126)	N	N		GCF_002005405.1	2.1165	1963	Bacilli	Lactobacillales	Carnobacteriaceae	50	11	7	68
Marinilactibacillus sp. 15R	1911586	Marinilactibacillus 15R (taxid:1911586)	N	N	12807191	GCF_001895285.1	2.77	2034	Bacilli	Lactobacillales	Carnobacteriaceae	51	10	6	67
Enterococcus faecalis V583	226185	Enterococcus faecalis V583 (taxid:226185)	N	N		GCF_000007785.1	3.36	2259	Bacilli	Lactobacillales	Enterococcaceae	45	8	7	60
Melissococcus plutonius S1	1385937	Melissococcus plutonius S1 (taxid:1385937)	N	N		GCF_000747585.1	2.07	1275	Bacilli	Lactobacillales	Enterococcaceae	38	10	5	53
Tetragenococcus halophilus NBRC 12172	945021	Tetragenococcus halophilus NBRC 12172 (taxid:945021)	N	N		GCF_000283615.1	2.56	1918	Bacilli	Lactobacillales	Enterococcaceae	43	11	4	58
Vagococcus penaei CD276	633807	Vagococcus penaei CD276 (taxid:633807)	N	N	19897618	GCF_001998885.1	2.37	1769	Bacilli	Lactobacillales	Enterococcaceae	50	9	5	64
Lactobacillus acidophilus NCFM	272621	Lactobacillus acidophilus NCFM (taxid:272621)	N	N		GCF_000011985.1	1.99	1437	Bacilli	Lactobacillales	Lactobacillaceae	37	6	3	46
Lactobacillus plantarum ZJ316	1284663	Lactobacillus plantarum ZJ316 (taxid:1284663)	N	N		GCF_000338115.2	3.3	2258	Bacilli	Lactobacillales	Lactobacillaceae	45	7	4	56
Lactobacillus reuteri DSM 20016	557436	Lactobacillus reuteri DSM 20016 (taxid:557436)	N	N		GCF_000016825.1	2	1534	Bacilli	Lactobacillales	Lactobacillaceae	34	6	2	42
Lactobacillus rhamnosus GG ATCC 53103	568703	Lactobacillus rhamnosus GG ATCC 53103 (taxid:568703)	N	N		GCF_000011045.1	3.01	2030	Bacilli	Lactobacillales	Lactobacillaceae	47	7	6	60
Pediococcus claussenii ATCC BAA-344	701521	Pediococcus claussenii ATCC BAA-344 (taxid:701521)	N	N		GCF_000237995.1	1.98	1518	Bacilli	Lactobacillales	Lactobacillaceae	38	7	3	48
Leuconostoc kimchii IMSNU 11154	762051	Leuconostoc kimchii IMSNU 11154 (taxid:762051)	N	N		GCF_000092505.1	2.1	1576	Bacilli	Lactobacillales	Leuconostocaceae	38	5	5	48
Oenococcus oeni PSU-1	203123	Oenococcus oeni PSU-1 (taxid:203123)	N	N		GCF_000014385.1	1.78	1360	Bacilli	Lactobacillales	Leuconostocaceae	35	6	5	46
Weissella koreensis KACC 15510	1045854	Weissella koreensis KACC 15510 (taxid:1045854)	N	N		GCF_000219805.1	1.44	1089	Bacilli	Lactobacillales	Leuconostocaceae	35	4	3	42
Lactococcus lactis sub lactis Il1403 IL1403	1358	Lactococcus lactis sub lactis Il1403 IL1403 (taxid:1358)	N	N		GCF_000006865.1	2.37	1765	Bacilli	Lactobacillales	Streptococcaceae	39	7	7	53
Streptococcus agalactiae 2603VR	208435	Streptococcus agalactiae 2603VR (taxid:208435)	N	N		GCF_000007265.1	2.16	1632	Bacilli	Lactobacillales	Streptococcaceae	42	3	8	53
Streptococcus mutans GS-5	1198676	Streptococcus mutans GS-5 (taxid:1198676)	N	N		GCF_000271865.1	2.03	1508	Bacilli	Lactobacillales	Streptococcaceae	35	7	5	47
Streptococcus pneumoniae TIGR4 ATCC BAA-334	170187	Streptococcus pneumoniae TIGR4 ATCC BAA-334 (taxid:170187)	N	N		GCF_000006885.1	2.16	1602	Bacilli	Lactobacillales	Streptococcaceae	39	4	5	48
Streptococcus pyogenes M1 GAS SF370	160490	Streptococcus pyogenes M1 GAS SF370 (taxid:160490)	N	N		GCF_000006785.2	1.85	1358	Bacilli	Lactobacillales	Streptococcaceae	36	5	5	46
Streptococcus thermophilus JIM 8232	1051074	Streptococcus thermophilus JIM 8232 (taxid:1051074)	N	N		GCF_000253395.1	1.93	1370	Bacilli	Lactobacillales	Streptococcaceae	37	9	5	51
Sporolactobacillus terrae DRG1	269673	Sporolactobacillus terrae (taxid:269673)	Y	Y	18842848	GCF_004014985.1	3.25	2413	Bacilli	Sporolactobacillales	Sporolactobacillaceae	112	42	21	175
Christensenella minuta DSM 22607	626937	Christensenella minuta DSM 22607 (taxid:626937)	N	Y	21357455	GCF_003628755.1	2.97	2112	Clostridia	Eubacteriales	Christensenellaceae	52	5	4	61
Alkaliphilus metalliredigens QYMF	293826	Alkaliphilus metalliredigens QYMF (taxid:293826)	Y	Y	27811105	GCF_000016985.1	4.93	3276	Clostridia	Eubacteriales	Clostridiaceae	109	20	21	150
Candidatus Arthromitus SFB-mouse-Japan	1029718	Candidatus Arthromitus sp. SFB-mouse-Japan (taxid:1029718)	Y	Y	22434425	GCF_000270205.1	1.62	1099	Clostridia	Eubacteriales	Clostridiaceae	96	6	7	109
Clostridium acetobutylicum ATCC 824	272562	Clostridium acetobutylicum ATCC 824 (taxid:272562)	Y	Y		GCF_000008765.1	4.13	2901	Clostridia	Eubacteriales	Clostridiaceae	107	17	24	148
Clostridium botulinum A ATCC 3502	413999	Clostridium botulinum A str. ATCC 3502 (taxid:413999)	Y	Y		GCF_000063585.1	3.9	2673	Clostridia	Eubacteriales	Clostridiaceae	110	16	24	150
Clostridium perfringens ATCC 13124	195103	Clostridium perfringens ATCC 13124 (taxid:195103)	Y	Y		GCF_000013285.1	3.26	2165	Clostridia	Eubacteriales	Clostridiaceae	107	12	13	132
Clostridium tetani E88	212717	Clostridium tetani E88 (taxid:212717)	Y	Y		GCF_000007625.1	2.87	2049	Clostridia	Eubacteriales	Clostridiaceae	107	18	18	143
Geosporobacter ferrireducens IRF9	1424294	Geosporobacter ferrireducens (taxid:1424294)	N	Y	25663026	GCF_001750685.1	5.82	4084	Clostridia	Eubacteriales	Clostridiaceae	108	21	28	157
Acetobacterium woodii DSM 1030	931626	Acetobacterium woodii DSM 1030 (taxid:931626)	N	N	596994	GCF_000247605.1	4.04	2791	Clostridia	Eubacteriales	Eubacteriaceae	52	7	7	66
Eubacterium callanderi KIST612	53442	Eubacterium callanderi KIST612 (taxid:53442)	N	N	https://www.microbiologyresearch.org/content/journal/ijsem/10.1099/00207713-38-3-254	GCF_000152245.2	4.32	2930	Clostridia	Eubacteriales	Eubacteriaceae	53	6	6	65
Aminipila luticellarii	2507160	Aminipila sp. JN-18 (taxid:2507160)	N	Y	34662267	GCF_004103735.1	2.75	1951	Clostridia	Eubacteriales	Eubacteriales Family XIII. Incertae Sedis	95	10	3	108
Mogibacterium diversum CCUG 47132	114527	Mogibacterium diversum CCUG 47132 (taxid:114527)	N	N	11837293	GCF_002998925.1	1.82	1159	Clostridia	Eubacteriales	Eubacteriales Family XIII. Incertae Sedis	44	4	0	48
Carboxydocella thermautotrophica 41	178899	Carboxydocella thermautotrophica 41 (taxid:178899)	N	Y	16585697; https://www.microbiologyresearch.org/content/journal/ijsem/10.1099/00207713-52-6-1961	GCF_003054495.1	2.74	2126	Clostridia	Eubacteriales	Eubacteriales Family XVI. Incertae Sedis	104	18	14	136
Sulfobacillus acidophilus TPY	1051632	Sulfobacillus acidophilus TPY (taxid:1051632)	Y	Y	21914875	GCA_000219855.1	3.55	2612	Clostridia	Eubacteriales	Eubacteriales Family XVII. Incertae Sedis	100	11	12	123
Thermaerobacter marianensis DSM 12885	644966	Thermaerobacter marianensis DSM 12885 (taxid:644966)	N	Y	10319484	GCF_000184705.1	2.84	1883	Clostridia	Eubacteriales	Eubacteriales Family XVII. Incertae Sedis	103	12	8	123
Intestinimonas butyriciproducens AF211	1297617	Intestinimonas butyriciproducens (taxid:1297617)	Y	Y	23918795; 27717172	GCF_001454945.1	3.38	2284	Clostridia	Eubacteriales	Eubacteriales incertae sedis	103	11	2	116
Massilistercora timonensis Marseille-P3756	2086584	Massilistercora timonensis (taxid:2086584)	N	Y	https://www.sciencedirect.com/science/article/pii/S2052297520300160	GCF_900312975.1	2.77	1938	Clostridia	Eubacteriales	Eubacteriales incertae sedis	88	11	6	105
Heliobacterium modesticaldum Ice1 ATCC 51547	498761	Heliobacterium modesticaldum Ice1 (taxid:498761)	Y	Y	https://link.springer.com/article/10.1007/BF00393378	GCF_000019165.1	3.08	2035	Clostridia	Eubacteriales	Heliobacteriaceae	109	16	19	144
Anaerostipes hadrus BPB5	649756	Anaerostipes hadrus BPB5 (taxid:649756)	N	Y	22982042	GCF_001998765.1	3.17	2163	Clostridia	Eubacteriales	Lachnospiraceae	90	10	5	105
Anaerotignum propionicum DSM 1682	991789	Anaerotignum propionicum DSM 1682 (taxid:991789)	Y	Y	28905695	GCF_001561955.1	3.12	2046	Clostridia	Eubacteriales	Lachnospiraceae	102	12	7	121
Blautia hansenii DSM 20583	537007	Blautia hansenii DSM 20583 (taxid:537007)	N	Y	18676476	GCF_002222595.2	3.07	2065	Clostridia	Eubacteriales	Lachnospiraceae	94	9	4	107
Butyrivibrio proteoclasticus B316	515622	Butyrivibrio proteoclasticus B316 (taxid:515622)	N	N	18768601; https://www.microbiologyresearch.org/content/journal/ijsem/10.1099/00207713-46-3-753	GCF_000145035.1	4.4	2522	Clostridia	Eubacteriales	Lachnospiraceae	56	5	8	69
Cellulosilyticum lentocellum DSM 5427	642492	Cellulosilyticum lentocellum DSM 5427 (taxid:642492)	Y	Y	19661493	GCF_000178835.2	4.71	2887	Clostridia	Eubacteriales	Lachnospiraceae	105	14	13	132
Eubacterium rectale ATCC 33656 (aka Agathobacter rectalis)	515619	Eubacterium rectale ATCC 33656 (taxid::515619)	N	Y	26619944	GCF_000020605.1	3.45	2176	Clostridia	Eubacteriales	Lachnospiraceae	89	6	5	100
Herbinix luporum SD1D	1679721	Herbinix luporum SD1D (taxid:1679721)	N	Y	27453473	GCF_900070325.1	2.61	1739	Clostridia	Eubacteriales	Lachnospiraceae	95	8	9	112
Lachnoanaerobaculum umeaense DSM 23576	617123	Lachnoanaerobaculum umeaense (taxid:617123)	N	N	22228654	GCF_003589745.1	2.81	1763	Clostridia	Eubacteriales	Lachnospiraceae	49	5	3	57
Lachnoclostridium phytofermentans ISDg	357809	Lachnoclostridium phytofermentans ISDg (taxid:357809)	Y	Y	12148621	GCF_000018685.1	4.85	2970	Clostridia	Eubacteriales	Lachnospiraceae	104	10	8	122
Roseburia hominis A2-183	585394	Roseburia hominis A2-183 (taxid::585394)	N	Y	17012576	GCF_000225345.1	3.59	2298	Clostridia	Eubacteriales	Lachnospiraceae	92	9	5	106
Caproiciproducens sp. NJN-50	2507162	Caproiciproducens sp. NJN-50 (taxid:2507162)	Unk	Y	32584750	GCF_004103755.1	3.31	2417	Clostridia	Eubacteriales	Oscillospiraceae	97	11	7	115
Ethanoligenens harbinense YUAN-3	663278	Ethanoligenens harbinense YUAN-3 (taxid:663278)	N	Y	16585689	GCF_000178115.2	3.01	2036	Clostridia	Eubacteriales	Oscillospiraceae	94	12	4	110
Faecalibacterium prausnitzii A2-165	718252	Faecalibacterium prausnitzii A2-165 (taxid:411483)	N	Y	12508881	GCF_002734145.1	3.11	1928	Clostridia	Eubacteriales	Oscillospiraceae	75	8	3	86
Fastidiosipila sanguinis CCUG 47711	236753	Fastidiosipila sanguinis (taxid:236753)	N	N	15774674	GCF_002998295.1	1.79	1075	Clostridia	Eubacteriales	Oscillospiraceae	33	3	2	38
Flavonifractor plautii YL31	292800	Flavonifractor plautii (taxid:292800)	N	Y	19654357	GCF_001688625.2	3.82	2560	Clostridia	Eubacteriales	Oscillospiraceae	100	9	3	112
Hungateiclostridium thermocellum ATCC 27405 (aka Acetivibrio thermocellus)	203119	Hungateiclostridium thermocellum ATCC 27405 (taxid:203119)	Y	Y	30124399	GCF_000015865.1	3.84	2268	Clostridia	Eubacteriales	Oscillospiraceae	109	15	28	152
Mageeibacillus indolicus UPII9-5	699246	Mageeibacillus indolicus UPII9-5 (taxid:699246)	N	N	25482717	GCF_000025225.2	1.81	1138	Clostridia	Eubacteriales	Oscillospiraceae	39	4	0	43
Oscillibacter valericigenes Sjm18-20	693746	Oscillibacter valericigenes Sjm18-20 (taxid::693746)	N	Y	17684268	GCF_000283575.1	4.47	2754	Clostridia	Eubacteriales	Oscillospiraceae	97	9	6	112
Pseudoclostridium thermosuccinogenes DSM 5807	84032	Pseudoclostridium thermosuccinogenes (taxid:84032)	Y	Y	32387172	GCF_002896855.1	4.73	2939	Clostridia	Eubacteriales	Oscillospiraceae	112	14	14	140
Ruminiclostridium cellulolyticum H10 ATCC 35319	394503	Ruminiclostridium cellulolyticum H10 (taxid:394503)	Y	Y	10570814	GCF_000022065.1	4.07	2416	Clostridia	Eubacteriales	Oscillospiraceae	111	14	15	140
Ruminococcus albus 7 = DSM 20455	697329	Ruminococcus albus 7 = DSM 20455 (taxid:697329)	N	Y		GCF_000179635.2	4.48209	3811	Clostridia	Eubacteriales	Oscillospiraceae	81	7	5	93
Thermoclostridium stercorarium subsp. stercorarium DSM 8532	1121335	Thermoclostridium stercorarium subsp. stercorarium DSM 8532 (taxid:1121335)	Y	Y	11411681	GCF_000331995.1	2.97	2046	Clostridia	Eubacteriales	Oscillospiraceae	108	12	16	136
Candidatus Desulforudis audaxviator MP104C	477974	Candidatus Desulforudis audaxviator MP104C (taxid:477974)	Y	Y	18845759; 30899075	GCF_000018425.1	2.35	1712	Clostridia	Eubacteriales	Peptococcaceae	104	14	15	133
Dehalobacter sp. CF	1131462	Dehalobacter CF (taxid:1131462)	N	Y	9531632; 26903979	GCF_000305815.1	3.09	2151	Clostridia	Eubacteriales	Peptococcaceae	103	13	11	127
Dehalobacterium formicoaceticum DMC	51515	Dehalobacterium formicoaceticum (taxid:51515)	Y	Y	28912314; https://link.springer.com/article/10.1007/s002030050362	GCF_002224645.1	3.77	2521	Clostridia	Eubacteriales	Peptococcaceae	109	17	16	142
Desulfallas gibsoniae DSM 7213	767817	Desulfallas gibsoniae DSM 7213 (taxid:767817)	Y	Y	30028279	GCF_000233715.2	4.86	3166	Clostridia	Eubacteriales	Peptococcaceae	110	23	17	150
Desulfitobacterium hafniense Y51	138119	Desulfitobacterium hafniense Y51 (taxid:138119)	Y	Y	22316246	GCF_000010045.1	5.73	3945	Clostridia	Eubacteriales	Peptococcaceae	111	18	15	144
Desulfofarcimen acetoxidans DSM 771	485916	Desulfofarcimen acetoxidans DSM 771 (taxid:485916)	Y	Y	30028279	GCF_000024205.1	4.55	2763	Clostridia	Eubacteriales	Peptococcaceae	111	24	22	157
Desulfofundulus kuznetsovii DSM 6115	760568	Desulfofundulus kuznetsovii DSM 6115 (taxid:760568)	Y	Y	30028279	GCA_000214705.1	3.6	2493	Clostridia	Eubacteriales	Peptococcaceae	108	18	16	142
Desulfosporosinus orientis DSM 765	768706	Desulfosporosinus orientis DSM 765 (taxid:768706)	Y	Y	9336920	GCF_000235605.1	5.86	4117	Clostridia	Eubacteriales	Peptococcaceae	111	19	23	153
Desulfotomaculum ruminis DSM 2154	696281	Desulfotomaculum ruminis DSM 2154 (taxid:696281)	Y	Y	9336920	GCF_000215085.1	3.97	2787	Clostridia	Eubacteriales	Peptococcaceae	111	23	24	158
Pelotomaculum thermopropionicum SI	370438	Pelotomaculum thermopropionicum SI (taxid:370438)	Y	Y	12361280	GCA_000010565.1	3.03	2166	Clostridia	Eubacteriales	Peptococcaceae	109	17	20	146
Syntrophobotulus glycolicus DSM 8271	645991	Syntrophobotulus glycolicus DSM 8271 (taxid:645991)	Y	Y	8863436	GCF_000190635.1	3.41	2455	Clostridia	Eubacteriales	Peptococcaceae	105	13	9	127
Thermincola potens JR	635013	Thermincola potens JR (taxid:635013)	Unk	Y	20525829	GCF_000092945.1	3.16	2295	Clostridia	Eubacteriales	Peptococcaceae	105	20	20	145
Acetoanaerobium sticklandii DSM 519	1511	Acetoanaerobium sticklandii DSM 519 (taxid:499177)	N	N	13416172	GCF_000196455.1	2.72	2015	Clostridia	Eubacteriales	Peptostreptococcaceae	49	4	3	56
Clostridioides difficile 630	272563	Clostridioides difficile 630 (taxid:272563)	Y	Y	34933206	GCF_000009205.2	4.3	2883	Clostridia	Eubacteriales	Peptostreptococcaceae	103	9	13	125
Filifactor alocis ATCC 35896	546269	Filifactor alocis ATCC 35896 (taxid:546269)	N	N	10555315	GCF_000163895.2	1.93	1182	Clostridia	Eubacteriales	Peptostreptococcaceae	41	1	1	43
Paeniclostridium sordellii AM370	1505	Paeniclostridium sordellii (taxid:1505)	Y	Y	28989969	GCF_002865995.1	3.58	2485	Clostridia	Eubacteriales	Peptostreptococcaceae	103	10	14	127
Peptoclostridium acidaminophilum DSM 3953	1286171	Peptoclostridium acidaminophilum DSM 3953 (taxid:1286171)	N	Y	27902180	GCF_000597865.1	3.06	2175	Clostridia	Eubacteriales	Peptostreptococcaceae	61	9	6	76
Symbiobacterium thermophilum IAM 14863	292459	Symbiobacterium thermophilum IAM 14863 (taxid:292459)	N	Y	11034494	GCF_000009905.1	3.57	2496	Clostridia	Eubacteriales	Symbiobacteriaceae	106	18	17	141
Syntrophomonas wolfei sub wolfei Goettingen G311	335541	Syntrophomonas wolfei subsp. wolfei str. Gottingen (taxid:335541)	N	Y	16345745	GCF_000014725.1	2.94	1997	Clostridia	Eubacteriales	Syntrophomonadaceae	102	14	16	132
Syntrophothermus lipocalidus DSM 12680	643648	Syntrophothermus lipocalidus DSM 12680 (taxid:643648)	N	Y	10758888	GCF_000092405.1	2.41	1843	Clostridia	Eubacteriales	Syntrophomonadaceae	103	11	9	123
Halanaerobium hydrogeniformans	656519	Halanaerobium hydrogeniformans (taxid:656519)	N	Y	21602336	GCF_000166415.1	2.61	1980	Clostridia	Halanaerobiales	Halanaerobiaceae	55	8	4	67
Halocella sp. SP3-1 (possibly Iocasia fonsfrigidae)	2382161	Halocella sp. SP3-1 (taxid:2382161)	N	Y	30801069; 34899621	GCF_003953885.1	4.04	2986	Clostridia	Halanaerobiales	Halanaerobiaceae	105	16	19	140
Halothermothrix orenii H 168	373903	Halothermothrix orenii H 168 (taxid:373903)	N	Y	7520742	GCF_000020485.1	2.58	1929	Clostridia	Halanaerobiales	Halanaerobiaceae	105	13	14	132
Anoxybacter fermentans DY22613	1323375	Anoxybacter fermentans (taxid:1323375)	N	Y	25505345	GCF_003991135.1	3.56	2304	Clostridia	Halanaerobiales	Halanaerobiales incertae sedis	107	16	16	139
Acetohalobium arabaticum DSM 5501	574087	Acetohalobium arabaticum DSM 5501 (taxid:574087)	N	Y	21304692	GCF_000144695.1	2.47	1914	Clostridia	Halanaerobiales	Halobacteroidaceae	104	16	10	130
Halobacteroides halobius DSM 5150	748449	Halobacteroides halobius DSM 5150 (taxid:748449)	N	Y	https://doi.org/10.1016/S0723-2020(84)80051-X	GCF_000328625.1	2.65	1990	Clostridia	Halanaerobiales	Halobacteroidaceae	99	15	15	129
Natranaerobius thermophilus JWNM-WN-LF	457570	Natranaerobius thermophilus JW/NM-WN-LF (taxid:457570)	N	Y	17978210	GCF_000020005.1	3.19	2260	Clostridia	Natranaerobiales	Natranaerobiaceae	105	16	9	130
Ammonifex degensii KC4	429009	Ammonifex degensii KC4 (taxid:429009)	N	Y	11539844	GCF_000024605.1	2.16	1637	Clostridia	Thermoanaerobacterales	Thermoanaerobacteraceae	102	14	9	125
Caldanaerobacter subterraneus subsp. tengcongensis MB4	273068	Caldanaerobacter subterraneus subsp. tengcongensis MB4 (taxid:273068)	N	Y	11491330	GCF_000007085.1	2.69	2019	Clostridia	Thermoanaerobacterales	Thermoanaerobacteraceae	106	16	14	136
Carboxydothermus hydrogenoformans Z-2901	246194	Carboxydothermus hydrogenoformans Z-2901 (taxid:246194)	Y	Y	16311624	GCF_000012865.1	2.40152	1973	Clostridia	Thermoanaerobacterales	Thermoanaerobacteraceae	106	15	12	133
Moorella thermoacetica ATCC 39073	264732	Moorella thermoacetica ATCC 39073 (taxid:264732)	Y	Y	29526221	GCF_000013105.1	2.63	2054	Clostridia	Thermoanaerobacterales	Thermoanaerobacteraceae	110	17	15	142
Tepidanaerobacter acetatoxydans Re1	1209989	Tepidanaerobacter acetatoxydans Re1 (taxid:1209989)	Y	Y	21498020	GCF_000213235.1	2.76	2053	Clostridia	Thermoanaerobacterales	Thermoanaerobacteraceae	105	18	9	132
Thermacetogenium phaeum DSM 12270	1089553	Thermacetogenium phaeum DSM 12270 (taxid:1089553)	Y	Y	10939667	GCF_000305935.1	2.94	2092	Clostridia	Thermoanaerobacterales	Thermoanaerobacteraceae	109	14	12	135
Thermoanaerobacter italicus Ab9	580331	Thermoanaerobacter italicus Ab9 (taxid:580331)	Y	Y	9680298	GCF_000025645.1	2.45	1885	Clostridia	Thermoanaerobacterales	Thermoanaerobacteraceae	107	17	17	141
Caldicellulosiruptor saccharolyticus DSM 8903	351627	Caldicellulosiruptor saccharolyticus DSM 8903 (taxid:351627)	N	Y	8076802	GCF_000016545.1	2.97	2007	Clostridia	Thermoanaerobacterales	Thermoanaerobacterales Family III. Incertae Sedis	100	9	7	116
Thermoanaerobacterium thermosaccharolyticum M0795	698948	Thermoanaerobacterium thermosaccharolyticum M0795 (taxid:698948)	Y	Y	26742617	GCF_000328545.1	2.89	2146	Clostridia	Thermoanaerobacterales	Thermoanaerobacterales Family III. Incertae Sedis	106	18	15	139
Mahella australiensis 50-1 BON	697281	Mahella australiensis 50-1 BON (taxid:697281)	Y	Y	15545453	GCF_000213255.1	3.14	2241	Clostridia	Thermoanaerobacterales	Thermoanaerobacterales Family IV. Incertae Sedis	108	16	13	137
Thermosediminibacter oceani DSM 16646	555079	Thermosediminibacter oceani DSM 16646 (taxid:555079)	N	Y	15965715	GCF_000144645.1	2.28	1803	Clostridia	Thermosediminibacterales	Thermosediminibacteraceae	103	14	9	126
Thermodesulfobium narugense DSM 14796	747365	Thermodesulfobium narugense DSM 14796 (taxid:747365)	N	N	12910388	GCF_000212395.1	1.9	1527	Clostridia	Thermoanaerobacterales	Thermodesulfobiaceae	41	8	5	54
Acidaminococcus intestini RyC-MR95	568816	Acidaminococcus intestini RyC-MR95 (taxid:568816)	N	N	17911303	GCF_000230275.1	2.49	1765	Negativicutes	Acidaminococcales	Acidaminococcaceae	51	7	5	63
Phascolarctobacterium faecium JCM 30894	33025	Phascolarctobacterium faecium (taxid:33025)	N	N	https://www.sciencedirect.com/science/article/pii/S0723202011802699	GCF_003945365.1	2.45	1816	Negativicutes	Acidaminococcales	Acidaminococcaceae	53	7	4	64
Megamonas hypermegale NCTC10570	158847	Megamonas hypermegale (taxid:158847)	N	N		GCF_900187035.1	2.21	1716	Negativicutes	Selenomonadales	Selenomonadaceae	48	6	2	56
Selenomonas ruminantium sub lactilytica TAM6421	927704	Selenomonas ruminantium subsp. lactilytica TAM6421 (taxid:927704)	N	N		GCF_000284095.1	3.63	2360	Negativicutes	Selenomonadales	Selenomonadaceae	59	7	7	73
Methylomusa anaerophila MMFC1	1930071	Methylomusa anaerophila (taxid:1930071)	Y	Y	29458677	GCF_003966895.1	4.78	3156	Negativicutes	Selenomonadales	Sporomusaceae	104	20	15	139
Pelosinus fermentans JBW45	1192197	Pelosinus fermentans JBW45 (taxid:1192197)	Y	Y	17220454	GCF_000271665.2	5.38	3714	Negativicutes	Selenomonadales	Sporomusaceae	106	21	19	146
Dialister massiliensis Marseille-P5638	2161821	Dialister massiliensis (taxid:2161821)	N	N	32194963	GCF_900343095.1	2.32	1584	Negativicutes	Veillonellales	Veillonellaceae	53	5	1	59
Megasphaera elsdenii DSM 20460 ATCC 25940	1064535	Megasphaera elsdenii DSM 20460 (taxid:1064535)	N	N	https://www.microbiologyresearch.org/content/journal/ijsem/10.1099/00207713-21-2-187	GCF_003010495.1	2.47	1778	Negativicutes	Veillonellales	Veillonellaceae	54	8	3	65
Negativicoccus massiliensis Marseille-P2082	1702287	Negativicoccus massiliensis (taxid:1702287)	N	N	32303967	GCF_900155405.1	1.36	1061	Negativicutes	Veillonellales	Veillonellaceae	48	5	1	54
Veillonella parvula DSM 2008	479436	Veillonella parvula DSM 2008 (taxid:479436)	N	N		GCF_000024945.1	2.13	1504	Negativicutes	Veillonellales	Veillonellaceae	50	6	1	57
Gottschalkia acidurici 9a	1128398	Gottschalkia acidurici 9a (taxid:1128398)	Y	Y	28853681	GCF_000299355.1	3.11	2212	Tissierellia	Tissierellales	Gottschalkiaceae	107	18	15	140
Ezakiella massiliensis Marseille-P2951	1852374	Ezakiella massiliensis (taxid:1852374)	N	N	27843546	GCF_900120165.1	1.74	1201	Tissierellia	unclassified Tissierellia	Tissierellia incertae sedis	45	2	1	48
Anaerococcus prevotii DSM 20548	525919	Anaerococcus prevotii DSM 20548 (taxid:525919)	N	N	11491354	GCF_000024105.1	2	1434	Tissierellia	Tissierellales	Peptoniphilaceae	36	6	1	43
Finegoldia magna ATCC 29328	334413	Finegoldia magna ATCC 29328 (taxid:334413)	N	N		GCF_000010185.1	1.99	1371	Tissierellia	Tissierellales	Peptoniphilaceae	47	5	0	52
Murdochiella vaginalis Marseille-P2341	1852373	Murdochiella vaginalis (taxid:1852373)	N	N	29745065	GCF_900119705.1	1.67	1132	Tissierellia	Tissierellales	Peptoniphilaceae	35	2	0	37
Parvimonas micra KCOM 1535 ChDC B708	33033	Parvimonas micra (taxid:33033)	N	N		GCF_000800295.1	1.68	1121	Tissierellia	Tissierellales	Peptoniphilaceae	41	2	2	45
Peptoniphilus harei NCTC13077	54005	Peptoniphilus harei (taxid:54005)	N	N	11491354	GCF_900638565.1	1.74	1279	Tissierellia	Tissierellales	Peptoniphilaceae	47	4	0	51
Gudongella oleilytica W6	1582259	Gudongella oleilytica (taxid:1582259)	N	N	31751197	GCF_004101785.1	2.36	2213	Tissierellia	Tissierellales	Tissierellaceae	54	6	1	61
Tissierella sp. JN-28 (aka Sporanaerobacter sp. NJN-17)	2507161	Sporanaerobacter sp. NJN-17 (taxid:2507161)	Y	Y	12148631	GCF_004103715.1	3.74	2648	Tissierellia	Tissierellales	Tissierellaceae	106	16	12	134
Amedibacterium intestinale strain 9CBEGH2	2583452	Amedibacterium intestinale (taxid:2583452)	N	Y	28754474; 32416738	GCF_010537335.1	2.4881	2377	Erysipelotrichia	Erysipelotrichales	Erysipelotrichaceae	72	8	5	85
[Clostridium] innocuum ATCC 14501	1522	Clostridium innocuum (taxid:1522)	Y	Y	13914326	GCF_012317185.1	4.71891	4368	Erysipelotrichia	Erysipelotrichales	Erysipelotrichaceae	80	11	5	96
Erysipelatoclostridium ramosum DSM 1402	445974	Erysipelatoclostridium ramosum DSM 1402 (taxid:445974)	Y	Y	https://www.microbiologyresearch.org/content/journal/ijsem/10.1099/00207713-21-1-35	GCF_014131695.1	3.2476	2968	Erysipelotrichia	Erysipelotrichales	Erysipelotrichaceae	78	17	9	104
Erysipelothrix rhusiopathiae str. Fujisawa	650150	Erysipelothrix rhusiopathiae str. Fujisawa (taxid:650150)	N	N	19733019	GCF_000270085.1	1.79	1287	Erysipelotrichia	Erysipelotrichales	Erysipelotrichaceae	39	4	4	47
Faecalibaculum rodentium strain ALO17	1702221	Faecalibaculum rodentium' (taxid:1702221)	N	N	26349481	GCF_001564455.1	2.54249	2280	Erysipelotrichia	Erysipelotrichales	Erysipelotrichaceae	35	2	5	42
Intestinibaculum porci strain SG0102	2487118	Intestinibaculum porci (taxid:2487118)	N	N	30796749	GCF_003925875.1	3.21292	2908	Erysipelotrichia	Erysipelotrichales	Erysipelotrichaceae	25	5	3	33
Turicibacter sp. H121	1712675	Turicibacter sp. H121 (taxid:1712675)	N	Y	12148638; 27013036	GCF_001543345.1	2.62	1676	Erysipelotrichia	Erysipelotrichales	Turicibacteraceae	88	22	15	125
Limnochorda pilosa HC45	1555112	Limnochorda pilosa (taxid:1555112)	Y	Y	25896353; 26743010	GCF_001544015.1	3.82	2767	Limnochordia	Limnochordales	Limnochordaceae	108	16	12	136
Ndongobacter massiliensis Marseille-P3170	1871025	Ndongobacter massiliensis (taxid:1871025)	N	N	28138391	GCF_900120375.1	1.86	1308	N/A	N/A	N/A	43	3	0	46
		Genome count	180
		Spore-formers	76
Five members of Erysipelotrichia added to		Non-spore-formers	102
the COG set are highlighted in yellow		Unknown sporulation status	2
		Bacillar spore-formers	34
		Clostridial spore-formers	35
		Other spore-formers	7
					42
